# Sequencing of historical plastid genomes reveal exceptional genetic diversity in early domesticated rye plants

**DOI:** 10.1101/2024.08.08.607158

**Authors:** Jovan Komluski, Sofia Filatova, Frank Schlütz, Benjamin Claaßen, Manfred Rösch, Ben Krause-Kyora, Wiebke Kirleis, Eva H. Stukenbrock

**Affiliations:** Botanical Institute, Kiel University, 241148 Kiel, Germany; Max Planck Institute for Evolutionary Biology, 24306 Plön, Germany; Groningen Institute of Archaeology, Groningen, the Netherlands; Institute for Prehistoric and Protohistoric Archaeology, Kiel University, 24118 Kiel, Germany; Archaeobotanical Laboratory of the State Office for Cultural Heritage Baden Württemberg, 78343 Hemmenhofen/Gaienhofen, Germany; Institute of Clinical Molecular Biology, Kiel University, 24118 Kiel, Germany

**Keywords:** Ancient DNA, *Secale cereale*, evolution, chloroplast sequences, breeding, diversity

## Abstract

In medieval central Europe, rye was one of the most important agricultural crops. It’s properties of frost resistance, general resilience and resistance to many pathogens made it invaluable for medieval farmers. Rye has a distinct domestication history compared to other cereal crops and was not domesticated directly from its wild ancestors, like barley and wheat. Rye is considered to be a “secondary domesticate”, i.e. a crop with domestication traits that initially evolved as an arable weed but eventually was intentionally sown and propagated as a crop. To study the history of rye domestication, genetic sequences of present-day plant populations as well as material from historical samples can provide insights into the temporal and spatial signatures of domestication. In this study we combined archaeobotanical methods and ancient DNA sequencing of well-preserved, historical rye material to study patterns of genetic diversity across four centuries. We first applied archaeobotanical methods to characterize rye material acquired from construction material ranging from the 14^th^ to 18^th^ century from different locations in Germany. Next, we extracted DNA to sequence complete chloroplast genomes of six individual samples. We compared the 115,000 bp chloroplast genomes of historical rye samples to chloroplast genomes of other cereal crops and identified 217 single nucleotide variants exclusive to historical samples. By comparing the aDNA chloroplast samples with modern rye chloroplasts, we show that the genetic variation in ancient rye populations was exceptionally high compared to samples from contemporary rye cultivars. This confirms that late domestication and selective breeding have reduced genetic variation in this important crop species only in the last few centuries.

**Highlights:**

- Historical plant material covering four centuries was obtained from half-timbered houses from five locations in Germany
- Integrative archaeobotanical analyses and ancient DNA sequencing provided insights into genetic diversity of rye plants from historical farmland fields.
- Sequence analyses of complete assembled chloroplast genomes reveal expectational diversity in rye populations.
- Late domestication of rye preserved genetic diversity over centuries. The more recent intensification of rye breeding has however conferred a considerable loss of genetic diversity in this important crop.
