## Supplementary material for "Sequencing of historical plastid genomes reveal exceptional genetic diversity in early domesticated rye plants": KomluskiSupplementary: TableS1.xlsx

### Sheet: TableS1
Table S1. List of ancient cereal varieties with their 14C dating used in this study.
aDNA ID	Taxon	Material (n)	Germany	Town	Address	Component	GVAC-ID	subsampel	Sample ID	building	14C ID	cal CE (95%)	Comments
KP210077	Triticum aestivum ssp. aestivum	Ear fragments (2)	middle	Göttingen	Markt 8, old town hall	Wellerholz	6	a	GVAC_06_a	14th cent.	KIA-55740	1640-1946	Two ear fragments of brerad wheat. The first ear fragment consists of six rachis nodes and three spikelets, and the second of four rachis nodes and three spikelets
KP210078	Hordeum vulgare ssp. vulgare	Rachis fragments (20)	middle			Wellerholz		b	GVAC_06_b	14th century			Rachis fragments with a total of 20 rachis nodes
KP210080	Secale cereale	Ear (1)	middle			Wellerholz		g	GVAC_06_g	14th century			One ear consisting of 19 spikelets and including 2 fruiting bodies of ergot
KP210082	Cerealia indet	Straw fragments***	middle			Wellerholz		i	GVAC_06_i	14th century			One vial full with straw fragments with black lesions, possibly fungus.
KP210083	Cerealia indet	Straw fragments***	middle			Wellerholz		j	GVAC_06_j	14th century			One vial full with straw fragments with black lesions, possibly fungus.
KP210084	Cerealia indet	Straw fragments***	middle			Wellerholz		k	GVAC_06_k	14th century			One vial full with straw fragments with black lesions, possibly fungus.
KP210086	Cerealia indet	Straw fragments***	middle			Wellerholz		m	GVAC_06_m	14th century			One vial full with straw fragments with black lesions, possibly fungus.
KP210099	Secale cereale L.	Ear fragment (1)	south-west	Zaisenhausen*	House No. 35	clay wickerwork**	22	d	GVAC_22_d	19th cent.	KIA-56310	1658-1947	Samples from the inside of the partition wall on the "Stube" on the second floor of the house
KP210124	Secale cereale L.	Hull (1)	south-west	Weipertshofen*	Käshof Wiler, Käsbach	Wellerholz	23	l	GVAC_23_l	1585 CE	KIA-56312	1663-1946	Wellerholz originally located above the kitchen
KP210160	Secale cereale L.	Ear fragment (1)	south-west	Schwäbisch Hall	Pfarrgasse 9	Wellerholz	27	c	GVAC_27_c	~1750 CE	KIA-56316	1649-1948	Wellerholz originally located in the ceiling of the ground floor
KP210161	Secale cereale L.	Ear fragment (1)	south-west			Wellerholz		d	GVAC_27_d	1750 CE			Wellerholz originally located in the ceiling of the ground floor
KP210169	Secale cereale L.	Ear fragment (1)	south-west			Wellerholz		l	GVAC_27_l	1750 CE			Wellerholz originally located in the ceiling of the ground floor
KP210170	Secale cereale L.	Ear fragment (1)	south-west			Wellerholz		m	GVAC_27_m	1750 CE			Wellerholz originally located in the ceiling of the ground floor
KP210171	Secale cereale L.	Ear fragment (1)	south-west			Wellerholz		n	GVAC_27_n	1750 CE			Wellerholz originally located in the ceiling of the ground floor
KP210195	Secale cereale L.	Ear fragment (1)	south-west	Reutlingen	Pfäfflinshofstraße 4	clay wall	30	a	GVAC_30_a	1337 CE	-	-	-
KP210196	Secale cereale L.	Ear fragment (1)	south-west			clay wall		b	GVAC_30_b	1337 CE			-
KP210197	Secale cereale L.	Ear fragment (1)	south-west			clay wall		c	GVAC_30_c	1337 CE			-
* replaced to open air museum in Wackershofen
**Lehmgeflecht
***several
