## Supplementary material for "Sequencing of historical plastid genomes reveal exceptional genetic diversity in early domesticated rye plants": KomluskiSupplementary: TableS2.xlsx

### Sheet: Table S2_Autecology-Functional_
Table S2. Overview of autecological characteristics and functional attributes collected for the taxa of arable weeds and wild plants from the Wellerholz from Schwäbisch Hall.
Taxon original	Absolute quantity	Plant community nr.	Plant community	Lifeform	Lifespan	Flowering start (month)	Flowering end (month)	Duration of flowering	Flowering onset class	Flowering duration class	Reproduction type	Vegetative reproduction	Ecological strategy	Floristic status	Water value	Reaction value	Nitrogen value
Agrostemma githago	1	3.4	Secalietea	Therophyte, Hemicryptophyte	Annual	6	7	2	Intermediate	Short	seed	-	Competitors/ruderals	Archaeophyte	indiff.	indiff.	1
Alopecurus myosuroides	17	3.4	Secalietea	Hemicryptophyte, Therophyte	Annual	5	10	6	Intermediate	Long	seed	-	Ruderals	Archaeophyte	5	7	6
Apena spica-venti	33	3.4	Secalietea	Therophyte, Hemicryptophyte	Annual	6	7	2	Intermediate	Short	seed	-	Competitors/ruderals	Indigenous	6	6	4
Chenopodium album	3	3.3	Chenopodietea	Therophyte	Annual	7	10	4	Late	Medium	seed	-	Competitors/ruderals	Archaeophyte	4	indiff.	7
Fragaria vesca	1	6.2	Epilobietea	Hemicryptophyte	Pluriennial-pollakanthic	5	6	2	Intermediate	Short	seed/vegetative	Runner, rhizome	Competitors/stress-tolerators-ruderals	Indigenous	5	indiff.	6
Matricaria chemomilla	1	3.4	Secalietea	Therophyte, Hemicryptophyte	Annual	5	8	4	Intermediate	Medium	seed	-	Ruderals	Archaeophyte	6	5	5
Myosodon aquaticum	2	3.5	Artemisietea vulgaris	Hemicryptophyte, Geophyte	Plurennial-pollakanthic	6	9	4	Intermediate	Medium	seed/vegetative	Runner	Competitors/stress-tolerators	Indigenous	8	indiff.	8
Odontites vernus	3	3.4	Secalietea	Therophyte	Annual	5	7	3	Intermediate	Short	seed	-	Ruderals	Indigenous	?	?	?
Papaer rhoeas	1	3.4	Secalietea	Therophyte, Hemicryptophyte	Annual	5	7	3	Intermediate	Short	seed		Competitors/ruderals	Archaeophyte	5	7	6
Poa annua	2	3.7	Plantaginetea majoris	Therophyte, Hemicryptophyte	Annual, plurennial-pollakanthic	1	12	12	Early	Long	seed/vegetative	Runner	Ruderals	Indigenous	6	indiff.	8
Polygonum aviculare	258	indiff.	Indiff	Therophyte	Annual	5	11	7	Intermediate	Long	seed	-	Ruderals	Indigenous	indiff.	indiff.	indiff.
Rubus idaeus	1	indiff.	Indiff	Pseudophanerophyte	Pluriennial-pollakanthic	5	6	2	Intermediate	Short	seed/vegetative	Root shoot	Competitors	Indigenous	indiff.	indiff.	6
Senecio sylvaticus	1	6.2	Epilobietea	Hemicryptophyte, Therophyte	Annual	6	8	3	Intermediate	Short	seed	-	Competitors/ruderals	Indigenous	5	5	8
Senacio vulgaris	2	3.3	Chenopodietea	Hemicryptophyte, Therophyte	Annual	2	11	10	Early	Long	seed	-	Ruderals	Indigenous	5	indiff.	8
Sonchus oleraceus	13	3.3	Chenopodietea	Therophyte, Hemicryptophyte	Annual	6	10	5	Intermediate	Medium	seed	-	Competitors/ruderals	Indigenous	4	8	8
Stellaria media	1	3.3	Chenopodietea	Therophyte, Hemicryptophyte	Annual	1	12	12	Early	Long	seed	-	Competitors/ruderals	Archaeophyte	4	7	8
