## Supplementary material for "Sequencing of historical plastid genomes reveal exceptional genetic diversity in early domesticated rye plants": KomluskiSupplementary: TableS3.xlsx

### Sheet: TableS3_Accessions_rye_sister_s
Table S3. List of chloroplast genomes of modern cereal varieties and rye sister species that were used for phylogenetic analysis.
Accession Number	Species	Sequence type	Species label on phylogenetic tree (Fig. 2A)	NCBI	Publication
MZ507427.1	Secale cereale subsp. segetale	chloroplast genome	Secale cereale ssp segetale A	https://www.ncbi.nlm.nih.gov/nuccore/MZ507427.1	Du, T., Hu, Y., Sun, Y., Ye, C., & Shen, E. (2022). The complete chloroplast genome of weedy rye Secale cereale subsp. segetale. Mitochondrial DNA. Part B, Resources, 7(6), 959–960. https://doi.org/10.1080/23802359.2022.2080600
OL688773.1	Secale cereale subsp. segetale	chloroplast genome	Secale cereale ssp segetale B	https://www.ncbi.nlm.nih.gov/nuccore/OL688773.1/	Direct submission
KY636137.1	Secale strictum	chloroplast genome	Secale strictum A	https://www.ncbi.nlm.nih.gov/nuccore/KY636137.1/	Bernhardt, N., Brassac, J., Kilian, B., & Blattner, F. R. (2017). Dated tribe-wide whole chloroplast genome phylogeny indicates recurrent hybridizations within Triticeae. BMC evolutionary biology, 17(1), 141. https://doi.org/10.1186/s12862-017-0989-9
KY636138.1	Secale strictum	chloroplast genome	Secale strictum B	https://www.ncbi.nlm.nih.gov/nuccore/KY636138.1	Bernhardt, N., Brassac, J., Kilian, B., & Blattner, F. R. (2017). Dated tribe-wide whole chloroplast genome phylogeny indicates recurrent hybridizations within Triticeae. BMC evolutionary biology, 17(1), 141. https://doi.org/10.1186/s12862-017-0989-9
LC645210.1	Secale strictum kuprijanovii	chloroplast genome	Secale strictum kuprijanovii	https://www.ncbi.nlm.nih.gov/nuccore/LC645210.1/	Yuwen Ding, Yiyu Hu, Longjiang Fan & Qinjie Chu (2022) The whole chloroplast genome of Secale strictum subsp. kuprijanovii, a wild and perennial kinship to cultivated rye, Mitochondrial DNA Part B, 7:1, 112-114, DOI: 10.1080/23802359.2021.2011447
OL979486.1	Secale strictum subsp. strictum	chloroplast genome	Secale strictum ssp strictum	https://www.ncbi.nlm.nih.gov/nuccore/OL979486.1/	Direct submission
MW557517.1	Secale sylvestre	chloroplast genome	Secale sylvestre A	https://www.ncbi.nlm.nih.gov/nuccore/MW557517.1	Skuza, L., Gastineau, R. & Sielska, A. The complete chloroplast genome of Secale sylvestre (Poaceae: Triticeae). J Appl Genetics 63, 115–117 (2022). https://doi.org/10.1007/s13353-021-00656-x
LC649171.1	Secale sylvestre	chloroplast genome	Secale sylvestre B	https://www.ncbi.nlm.nih.gov/nuccore/LC649171.1	Direct submission
KC912694.1	Triticum aestivum	chloroplast genome	Triticum aestivum	https://www.ncbi.nlm.nih.gov/nuccore/KC912694	Middleton CP, Senerchia N, Stein N, Akhunov ED, Keller B, et al. (2014) Sequencing of Chloroplast Genomes from Wheat, Barley, Rye and Their Relatives Provides a Detailed Insight into the Evolution of the Triticeae Tribe. PLOS ONE 9(3): e85761. https://doi.org/10.1371/journal.pone.0085761
KY636134.1	Secale cereale	chloroplast genome	Modern Cultivar E	https://www.ncbi.nlm.nih.gov/nuccore/1209566456	Bernhardt, N., Brassac, J., Kilian, B., & Blattner, F. R. (2017). Dated tribe-wide whole chloroplast genome phylogeny indicates recurrent hybridizations within Triticeae. BMC evolutionary biology, 17(1), 141. https://doi.org/10.1186/s12862-017-0989-9
KY636132.1	Secale cereale	chloroplast genome	Modern Cultivar D	https://www.ncbi.nlm.nih.gov/nuccore/1209566299	Bernhardt, N., Brassac, J., Kilian, B., & Blattner, F. R. (2017). Dated tribe-wide whole chloroplast genome phylogeny indicates recurrent hybridizations within Triticeae. BMC evolutionary biology, 17(1), 141. https://doi.org/10.1186/s12862-017-0989-9
KY636135.1	Secale cereale	chloroplast genome	Modern Cultivar C	https://www.ncbi.nlm.nih.gov/nuccore/1209566535	Bernhardt, N., Brassac, J., Kilian, B., & Blattner, F. R. (2017). Dated tribe-wide whole chloroplast genome phylogeny indicates recurrent hybridizations within Triticeae. BMC evolutionary biology, 17(1), 141. https://doi.org/10.1186/s12862-017-0989-9
KY636136.1	Secale cereale	chloroplast genome	Modern Cultivar B	https://www.ncbi.nlm.nih.gov/nuccore/1209566613	Bernhardt, N., Brassac, J., Kilian, B., & Blattner, F. R. (2017). Dated tribe-wide whole chloroplast genome phylogeny indicates recurrent hybridizations within Triticeae. BMC evolutionary biology, 17(1), 141. https://doi.org/10.1186/s12862-017-0989-9
KY636133.1	Secale cereale	chloroplast genome	Modern Cultivar A	https://www.ncbi.nlm.nih.gov/nuccore/1209566377	Bernhardt, N., Brassac, J., Kilian, B., & Blattner, F. R. (2017). Dated tribe-wide whole chloroplast genome phylogeny indicates recurrent hybridizations within Triticeae. BMC evolutionary biology, 17(1), 141. https://doi.org/10.1186/s12862-017-0989-9
KC912687.1	Hordeum vulgare	chloroplast genome	Hordeum vulgare	https://www.ncbi.nlm.nih.gov/nuccore/KC912687	Middleton CP, Senerchia N, Stein N, Akhunov ED, Keller B, et al. (2014) Sequencing of Chloroplast Genomes from Wheat, Barley, Rye and Their Relatives Provides a Detailed Insight into the Evolution of the Triticeae Tribe. PLOS ONE 9(3): e85761. https://doi.org/10.1371/journal.pone.0085761
OQ700975.1	Secale cereale subsp. vavilovii	chloroplast genome	Secale cereale ssp vavilovii	https://www.ncbi.nlm.nih.gov/nuccore/OQ700975.1	Direct Submission
